# Effects of innate immune activation by Toll-like receptor agonists on ethanol consumption and preference in FVB/NJ x C57BL/6J hybrid mice

**DOI:** 10.1101/2025.05.06.652465

**Authors:** Brent R. Kisby, Isabel Castro-Piedras, Sambantham Shanmugam, Igor Ponomarev

## Abstract

Excessive alcohol (ethanol) consumption is a hallmark of alcohol use disorder (AUD). Activation of innate immune system and proinflammatory signaling in the brain may play a key role in promoting alcohol consumption and development of AUD in humans. Innate immune activation by toll-like receptor (TLR) agonists in rodents is associated with release of proinflammatory cytokines and changes in alcohol consumption, and these effects are genotype– and sex-dependent. For example, C57BL/6J male, but not female mice increase alcohol intake after TLR3 activation. In order to better understand the interactions between neuroimmune signaling, genotype, and sex and their effects on ethanol drinking, males and females of more genotypes need to be tested. The goal of this study was to test the effects of innate immune activation on ethanol consumption and neuroimmune molecular profiles of F1 hybrid mice from reciprocal crosses between C57BL/6J (B6) and FVB/NJ (FVB) mouse strains, which are animals with high levels of ethanol intake. Animals were randomly assigned to receive intraperitoneal injections of either saline, Poly(I:C) (PIC, 2 or 10 mg/kg), a TLR3 agonist, or lipopolysaccharide, (LPS, 0.1 mg/kg), a TLR4 agonist, administered every 4 days for a total of 10 injections and subjected to a 2-bottle choice every-other-day ethanol drinking paradigm for a total of 18 dinking sessions, which generated high levels of voluntary ethanol consumption. Six and 24 hours after the last injection, brains were removed, frontal cortex dissected, and levels of 3 proinflammatory cytokines (*Tnfa*, *Il1b*, *Ccl5), as well as Tlr3*, and *Tlr4* were measured using qPCR. Immune activation by PIC produced escalation of ethanol drinking, while LPS resulted in a reduction of ethanol consumption or a trend to reduce drinking in males but not females of both FVB/B6 and B6/FVB crosses. Furthermore, activation of TLR3 by PIC produced sex-specific time course responses of pro-inflammatory cytokines, which may, at least in part, explain behavioral differences. Taken together, these results validate previous findings that the effects of immune activation on ethanol consumption depend on genotype, sex, and mode of activation (TLR3 vs TLR4) and suggest that FVB/B6J and B6J/FVB F1 males are a suitable model to study TLR3-dependent escalation of alcohol drinking.

**Highlights:**

- Immune activation by Toll-like receptor 3 (TLR3) agonist, Poly(I:C), produced an escalation of ethanol drinking, while immune activation by TLR4 agonist, LPS, reduced ethanol intake in male but not female FVB/NJ x C57BL/6J hybrid mice.
- Poly(I:C)-induced escalation of alcohol consumption in males was reproducible and consistent across different Poly(I:C) doses.
- Activation of TLR3 by Poly(I:C) produced sex-specific time course responses of pro-inflammatory cytokines, which may, at least in part, explain sex differences in alcohol consumption.
- Our data suggest that FVB/NJ x C57BL/6J hybrid male mice are a suitable model to study TLR3-dependent escalation of alcohol drinking.
