## Supplemental Table 1 for "Effects of innate immune activation by Toll-like receptor agonists on ethanol consumption and preference in FVB/NJ x C57BL/6J hybrid mice"

### Sheet: fig.2 stats
Sex	Male						Female
Genotype	FVB/B6			B6/FVB			FVB/B6			B6/FVB
	EtOH consumption	EtOH preference	Total Intake	EtOH consumption	EtOH preference	Total Intake	EtOH consumption	EtOH preference	Total Intake	EtOH consumption	EtOH preference	Total Intake
Main effect (Treatment)	F (2, 34) = 11.37; P=0.0002	F (2, 34) = 15.94; P<0.0001	F (2, 32) = 2.514; P=0.0968	F (16, 224) = 1.299; P=0.1991	F (2, 28) = 7.005; P=0.0034	F (2, 32) = 1.740; P=0.1918	F (2, 21) = 0.1675; P=0.8469	F (2, 21) = 0.7118; P=0.5022	F (2, 21) = 0.2773; P=0.7605	F (2, 21) = 0.5164; P=0.6041	F (2, 21) = 0.7481; P=0.4855	F (2, 21) = 0.5681; P=0.5751
Main effect (Drinking Sessions)	F (4.049, 137.7) = 10.45; P<0.0001	F (4.757, 161.7) = 10.66; P<0.0001	F (5.107, 163.4) = 5.319; P=0.0001	F (3.728, 104.4) = 23.54; P<0.0001	F (3.975, 111.3) = 20.23; P<0.0001	F (3.778, 120.9) = 3.702; P=0.0081	F (2.772, 58.20) = 9.033; P<0.0001	F (2.928, 61.50) = 9.816; P<0.0001	F (3.448, 72.41) = 4.119; P=0.0068	F (3.172, 66.62) = 11.89; P<0.0001	F (3.068, 64.44) = 11.83; P<0.0001	F (3.956, 83.07) = 4.353; P=0.0031
Interaction (Treatment x Drinking Sessions)	F (16, 272) = 6.480; P<0.0001	F (16, 272) = 6.315; P<0.0001	F (16, 256) = 1.228; P=0.2461	F (2, 28) = 5.795; P=0.0078	F (16, 224) = 1.329; P=0.1809	F (16, 256) = 0.9007; P=0.5690	F (16, 168) = 0.3763; P=0.9863	F (16, 168) = 0.6733; P=0.8174	F (16, 168) = 1.006; P=0.4529	F (16, 168) = 1.846; P=0.0290	F (16, 168) = 2.399; P=0.0029	F (16, 168) = 1.585; P=0.0776
Final 2-day average session (Saline versus LPS)	P=0.0483	P=0.0236	P=0.8781	P=0.6662	P=0.9492	P=0.8972	P=0.9696	P=0.8149	P=0.6715	P=0.8959	P=0.9921	P=0.7886
Final 2-day average session (Saline versus PIC)	P=0.0058	P=0.0004	P=0.217	P=0.0059	P=0.0006	P=0.1024	P=0.8591	P=0.9971	P=0.8738	P=0.9486	P=0.9997	P=0.8415

### Sheet: fig.3 stats
PIC
gene	main effect (genotype)		main effect (timepoint)		interaction		Sal. vs. 6 hrs.				Sal. Vs. 24 hrs.				6 hrs vs. 24 hrs
	male	female	male	female	male	female	Male		Female		Male		Female		Male		Female
							FVB/B6	B6/FVB	FVB/B6	B6/FVB	FVB/B6	B6/FVB	FVB/B6	B6/FVB	FVB/B6	B6/FVB	FVB/B6	B6/FVB
Tlr3	F (1, 38) = 0.08921, P=0.7668	F (1, 24) = 6.341; 0.0189	F (2, 38) = 11.18; P=0.0002	F (2, 24) = 19.47; <0.0001	F (2, 38) = 0.1367; 0.8726	F (2, 24) = 3.022; 0.0675	0.0005	0.0275	0.0002	0.0018	0.367	0.5572	>0.9999	0.0293	0.0349	0.1682	0.0007	0.6811
Tlr4	F (1, 38) = 2.707; 0.1081	F (1, 24) = 0.005105; 0.9436	F (2, 38) = 7.299; 0.0021	F (2, 24) = 7.680; 0.0026	F (2, 38) = 7.226; 0.0022	F (2, 24) = 0.1297; 0.879	0.0572	0.016	0.0411	0.1067	0.0018	0.7887	0.1227	0.063	0.4399	0.0038	0.8811	0.9699
IL-1b	F (1, 38) = 0.1769; 0.6765	F (1, 24) = 0.7057; 0.4092	F (2, 38) = 17.41; <0.0001	F (2, 24) = 56.03; <0.0001	F (2, 38) = 1.044; 0.3619	F (2, 24) = 0.2733; 0.7632	0.0004	0.0008	<0.0001	<0.0001	0.0103	0.2832	0.0038	0.0119	0.5197	0.0232	0.0021	0.0071
Ccl5	F (1, 38) = 0.07708; 0.7828	F (1, 24) = 0.2834; 0.5994	F (2, 38) = 78.31; <0.0001	F (2, 24) = 178.6; <0.0001	F (2, 38) = 1.957; 0.1553	F (2, 24) = 0.5484; 0.585	<0.0001	<0.0001	<0.0001	<0.0001	<0.0001	<0.0001	<0.0001	<0.0001	0.9998	0.0397	0.0689	0.5958
Tnf	F (1, 38) = 1.838; 0.1832	F (1, 24) = 0.7982; 0.3805	F (2, 38) = 48.29; <0.0001	F (2, 24) = 70.27; <0.0001	F (2, 38) = 4.170; 0.023	F (2, 24) = 0.6486; 0.5317	<0.0001	<0.0001	<0.0001	<0.0001	<0.0001	0.0002	0.0009	<0.0001	0.976	0.003	0.0063	0.1055
LPS
gene	main effect (genotype)		main effect (timepoint)		interaction		Sal. vs. 6 hrs.				Sal. Vs. 24 hrs.				6 hrs vs. 24 hrs
	male	female	male	female	male	female	Male		Female		Male		Female		Male		Female
							FVB/B6	B6/FVB	FVB/B6	B6/FVB	FVB/B6	B6/FVB	FVB/B6	B6/FVB	FVB/B6	B6/FVB	FVB/B6	B6/FVB
Tlr3	F (1, 36) = 0.3555; 0.5547	F (1, 25) = 4.922; 0.0358	F (2, 36) = 1.789; 0.1816	F (2, 25) = 0.1902; 0.828	F (2, 36) = 0.4095; 0.667	F (2, 25) = 1.704; 0.2024	0.6358	0.6286	0.8621	0.6156	0.999	0.5568	0.3377	0.5278	0.7246	0.1828	0.6523	0.9998
Tlr4	F (1, 36) = 0.9491; 0.3365	F (1, 25) = 0.07850; 0.7817	F (2, 36) = 5.500; 0.0082	F (2, 25) = 3.439; 0.0479	F (2, 36) = 7.268; 0.0022	F (2, 25) = 0.1016; 0.9939	0.8384	0.0406	0.4644	0.2903	0.6045	0.0303	0.2472	0.2316	0.9191	<0.0001	0.8781	0.9939
Il1b	F (1, 36) = 0.5251; 0.4734	F (1, 25) = 1.645; 0.2114	F (2, 36) = 29.51; <0.0001	F (2, 25) = 9.594; 0.0008	F (2, 36) = 1.291; 0.2874	F (2, 25) = 3.129; 0.0613	<0.0001	<0.0001	0.0226	0.0169	0.3106	0.9278	0.0055	0.8395	0.0088	<0.0001	0.7458	0.0655
Ccl5	F (1, 36) = 0.6663; 0.4197	F (1, 25) = 1.332; 0.2594	F (2, 36) = 5.493; 0.0083	F (2, 25) = 2.249; 0.1265	F (2, 36) = 3.222; 0.0516	F (2, 25) = 0.4017; 0.6734	0.5476	0.0954	0.3868	0.9727	0.9083	0.1044	0.14	0.6039	0.8489	0.0012	0.7812	0.8404
Tnf	F (1, 36) = 0.1607; 0.6909	F (1, 25) = 1.919; 0.1782	F (2, 36) = 23.50; <0.0001	F (2, 25) = 11.83; 0.0002	F (2, 36) = 4.251; 0.022	F (2, 25) = 1.199; 0.3182	0.0032	<0.0001	0.0518	0.0011	0.1824	0.9936	0.9643	0.8163	0.322	<0.0001	0.1541	0.0068

### Sheet: fig.4 stats
gene	Sal. Vs. 6 hrs			Sal. Vs. 24 hrs.			6 hrs. vs. 24 hrs.		Main effect (Timepoint)			Main effect (Sex)			Interaction
	Within Male	Within Female	Between Sex	Within Male	Within Female	Between Sex	Within Male	Within Female
Tlr3	<0.0001	<0.0001	0.0735	0.2371	0.1434	0.5332	0.0071	0.0016	F (2, 68) = 29.33; P<0.0001			F (1, 68) = 2.340; P=0.1307			F (2, 68) = 1.044; P=0.3577
Tlr4	0.0067	0.0029	0.502	0.2194	0.0054	0.0582	0.27	0.9826	F (2, 68) = 12.73; P<0.0001			F (1, 68) = 2.505; P=0.1182			F (2, 68) = 1.117; P=0.3331
IL-1b	<0.0001	<0.0001	<0.0001	0.0049	<0.0001	0.0215	0.0153	<0.0001	F (2, 68) = 73.51; P<0.0001			F (1, 68) = 23.39; P<0.0001			F (2, 68) = 9.176; P=0.0003
Ccl5	<0.0001	<0.0001	0.0015	<0.0001	<0.0001	0.0029	0.1268	0.1356	F (2, 68) = 215.3; P<0.0001			F (1, 68) = 15.61; P=0.0002			F (2, 68) = 4.571; P=0.0137
Tnf	<0.0001	<0.0001	<0.0001	<0.0001	<0.0001	0.0501	0.1522	0.0004	F (2, 68) = 111.7; P<0.0001			F (1, 68) = 16.98; P=0.0001			F (2, 68) = 6.689 ; P=0.0022

### Sheet: Fig. 5 stats
Sex	Male			Female
*One tailed 2 Way ANOVA	EtOH consumption	EtOH preference	Total Intake	EtOH consumption	EtOH preference	Total Intake
Main effect (Poly(I:C) dose)*	F (2, 21) = 3.250; P=0.02945	F (2, 21) = 4.699; P=0.0103	F (2, 21) = 9.143; P=0.0007	F (2, 19) = 1.138; P=0.17075	F (2, 19) = 0.4510; P=0.3218	F (2, 19) = 4.392; 0.01355
main effect (Drinking Sessions)*	F (2.224, 46.71) = 9.826; P<0.0001	F (2.215, 46.51) = 12.53; P<0.0001	F (4.999, 105.0) = 17.36; P<0.0001	F (3.291, 62.12) = 3.352; P=0.0106	F (4.132, 77.99) = 5.087; P<0.0001	F (3.538, 66.79) = 7.962; <0.0001
Interaction (Poly(I:C) dose x Drinking sessions)*	F (16, 168) = 3.041; P<0.0001	F (16, 168) = 3.390; P<0.0001	F (16, 168) = 2.512; P<0.0001	F (16, 151) = 0.8262; P=0.3272	F (16, 151) = 0.5368; P=0.4619	F (16, 151) = 0.2915; 0.4983
One Way ANOVA (final 2 day sessions)
Main effect of treatment (saline, 2, and 10 mg/kg)	F (2, 21) = 4.845 ; P=0.0186	F (2, 21) = 6.291 ; P=0.0072	F (2, 21) = 8.968; P=0.0015	F (2, 18) = 0.7494; P=0.4868	F (2, 18) = 0.3130; P=0.7351	F (2, 18) = 1.814; P=0.1915
Final 2-day average session (Saline versus 2 mg/kg) (One Way ANOVA One-Tailed Dunnett post-hoc)	0.00705	0.00245	0.00045	0.49885	0.4617	0.39465
Final 2-day average session (Saline versus 10 mg/kg) (One Way ANOVA One-Tailed Dunnett post-hoc)	0.02765	0.01785	0.00945	0.24715	0.4301	0.0691
